# Mapping the developing human immune system across organs

**DOI:** 10.1101/2022.01.17.476665

**Authors:** Chenqu Suo, Emma Dann, Issac Goh, Laura Jardine, Vitalii Kleshchevnikov, Jong-Eun Park, Rachel A. Botting, Emily Stephenson, Justin Engelbert, Zewen Kelvin Tuong, Krzysztof Polanski, Nadav Yayon, Chuan Xu, Ondrej Suchanek, Rasa Elmentaite, Cecilia Domínguez Conde, Peng He, Sophie Pritchard, Mohi Miah, Corina Moldovan, Alexander S. Steemers, Martin Prete, John C. Marioni, Menna R. Clatworthy, Muzlifah Haniffa, Sarah A. Teichmann

## Abstract

Recent advances in single cell genomics technologies have facilitated studies on the developing immune system at unprecedented scale and resolution. However, these studies have focused on one or a few organs and were thus limited in understanding the developing immune system as a distributed network across tissues. Here, we profiled prenatal haematopoietic organs, lymphoid organs and non-lymphoid tissues using a combination of single-cell RNA sequencing, paired antigen-receptor sequencing and spatial transcriptomics to reconstruct the developing human immune system. Our analysis revealed the acquisition of immune effector transcriptome profiles in macrophages, mast cells and NK cells from the second trimester, and the transcriptomic changes accompanying the late-stage maturation of developing monocytes and T cells that extended from their organ of origin to peripheral tissues. We uncovered system-wide blood and immune cell development beyond the conventional primary haematopoietic organs. We further identified, extensively characterised and functionally validated the human prenatal B1 cells. Finally, we provide evidence for thymocyte-thymocyte selection origin for αβTCR- expressing unconventional T cells based on TCR gene usage and an *in vitro* artificial thymic organoid culture model. Our comprehensive atlas of the developing human immune system provides both valuable data resources and biological insights that will facilitate cell engineering, regenerative medicine and disease understanding.

**One-Sentence Summary:** By performing a comprehensive single-cell RNA sequencing atlas of human developing immune system together with antigen-receptor sequencing and spatial transcriptomics, we explored the cross-gestation and cross-organ variability in immune cells, discovered system-wide blood and immune cell development, identified, characterised and functionally validated the properties of human prenatal B1 cells and the origin of unconventional T cells.
