## Supplementary Table S3 for "Mapping the developing human immune system across organs"

	DEG	annotation_test	organ_test	pvals	pvals_adj	logfoldchanges	condition_test
0	RPS17	NK	SK	2.1226294036312806e-54	1.1793682738142667e-50	4.606561660766602	signif_early
1	RPS10	NK	SK	1.499890903755141e-51	5.000186305848516e-48	4.368732452392578	signif_early
2	SNHG25	NK	SK	3.979689508709426e-23	1.7928501236735965e-20	3.8184480667114262	signif_early
3	RPS20	NK	SK	1.0303824595339117e-43	2.1468662533426263e-40	3.4445788860321045	signif_early
4	C1orf56	NK	SK	3.7661995354114856e-18	1.029129458295186e-15	3.0513112545013428	signif_early
5	RPL36A	NK	SK	6.500681742664012e-88	1.0835661362759508e-83	2.9431517124176025	signif_early
6	PCLAF	NK	SK	5.572634108703912e-06	0.0001762570239865866	2.9119648933410645	signif_early
7	AIF1	NK	SK	5.0086994713611525e-23	2.226333523690224e-20	2.8549187183380127	signif_early
8	NDUFB8	NK	SK	1.1112835321807105e-18	3.278483107283924e-16	2.828148365020752	signif_early
9	PSMA2	NK	SK	1.066172260926937e-17	2.7340757432708694e-15	2.812190532684326	signif_early
10	CST3	NK	SK	1.4290176710266271e-05	0.0004047507400086208	2.753695487976074	signif_early
11	NAP1L1	NK	SK	3.243197606895625e-35	3.8613742364671226e-32	2.7100958824157715	signif_early
12	RGS16	NK	SK	4.286387384026312e-12	4.654569909488116e-10	2.591975450515747	signif_early
13	ITM2C	NK	SK	3.3892892587258835e-11	3.3428620123711474e-09	2.5737009048461914	signif_early
14	SNHG19	NK	SK	4.0615882725150225e-07	1.6799494219953837e-05	2.5577013492584233	signif_early
15	CSNK2B	NK	SK	2.9764802812009287e-16	6.125118711999714e-14	2.4216902256011963	signif_early
16	ATP5PO	NK	SK	5.637880672285798e-16	1.0991229705964424e-13	2.408968210220337	signif_early
17	TMBIM4	NK	SK	1.5095393573475384e-13	2.029173933705439e-11	2.3994927406311035	signif_early
18	DONSON	NK	SK	4.852709881530366e-09	3.0069663442486575e-07	2.3938534259796143	signif_early
19	MRPL12	NK	SK	2.458574074880426e-06	8.682360586259405e-05	2.369694709777832	signif_early
20	LTB	NK	SK	3.4799450685788487e-15	5.918924936286379e-13	2.34112811088562	signif_early
21	NDUFA11	NK	SK	6.312896122022222e-16	1.2164914336407791e-13	2.3264048099517822	signif_early
22	BLOC1S1	NK	SK	1.499179090457155e-13	2.0234062080392785e-11	2.303508043289185	signif_early
23	NDUFA7	NK	SK	4.1334074025841204e-08	2.1496942680178918e-06	2.3003177642822266	signif_early
24	CCL3L1	NK	SK	2.2680799490321842e-10	1.8441702746557543e-08	2.2745800018310547	signif_early
25	CD70	NK	SK	1.5149983306436414e-05	0.00042153609885982237	2.268322229385376	signif_early
26	CCR7	NK	SK	3.109719278809791e-06	0.00010503415562075176	2.1953966617584233	signif_early
27	ATP5MPL	NK	SK	2.1677964715196592e-33	2.25836971784534e-30	2.1635959148406982	signif_early
28	NDUFA13	NK	SK	4.848354240728827e-18	1.3034643977675555e-15	2.147716522216797	signif_early
29	BEX3	NK	SK	3.92900373075258e-07	1.63931410978847e-05	2.1470115184783936	signif_early
30	SNRPE	NK	SK	6.784219489433333e-18	1.7669181649940552e-15	2.122598886489868	signif_early
31	PSMA1	NK	SK	2.115796644664844e-16	4.4926313849166815e-14	2.119718313217163	signif_early
32	RPL17	NK	SK	6.540792986805627e-38	1.038335313338758e-34	2.0900928974151607	signif_early
33	C6orf48	NK	SK	6.716304994289629e-16	1.2867899976703066e-13	2.0736563205718994	signif_early
34	DPH5	NK	SK	7.976223581652778e-06	0.000245524806594237	2.071696281433105	signif_early
35	CHMP4A	NK	SK	9.880505767027407e-11	8.849639735337214e-09	2.065401792526245	signif_early
36	KIAA0355	NK	SK	6.085868473222165e-06	0.00019122016709878165	2.0178673267364498	signif_early
37	LST1	NK	SK	3.235433757036829e-07	1.3899440097723813e-05	2.014068126678467	signif_early
38	NME1	NK	SK	2.2960869608166144e-06	8.125759130864486e-05	2.012929677963257	signif_early
39	EIF4A1	NK	SK	2.507884121862935e-16	5.2895334470087686e-14	2.0089859962463383	signif_early
40	EIF3E	NK	SK	3.149713003731676e-36	4.5653035828436036e-33	1.999197006225586	signif_early
41	ETFB	NK	SK	4.09579005615813e-09	2.566566787634277e-07	1.983815670013428	signif_early
42	TMEM120B	NK	SK	3.409332957693773e-05	0.0008790172684504045	1.976939797401428	signif_early
43	PPP1CB	NK	SK	4.357110600512322e-14	6.427123720764568e-12	1.9545704126358032	signif_early
44	NDUFC2	NK	SK	1.5323082515738014e-09	1.0598041531683779e-07	1.9380636215209959	signif_early
45	PMF1	NK	SK	2.5528980031424402e-06	8.986901872308293e-05	1.9349865913391116	signif_early
46	MZT2B	NK	SK	2.299936079594635e-14	3.533316547716422e-12	1.9222588539123533	signif_early
47	INTS6	NK	SK	1.029490571439096e-09	7.302154719162798e-08	1.9086672067642207	signif_early
48	SGK1	NK	SK	2.80121145918317e-08	1.5008538197198338e-06	1.90119743347168	signif_early
49	DDX19B	NK	SK	2.478787941321742e-05	0.0006537607088595166	1.8937618732452397	signif_early
50	IL2RG	NK	SK	1.7462524187801744e-15	3.0478961719829675e-13	1.8883607387542725	signif_early
51	NDUFA9	NK	SK	1.5969433365174192e-07	7.292780823216603e-06	1.8784646987915041	signif_early
52	QARS	NK	SK	6.959204586280255e-09	4.1428393445147296e-07	1.8079196214675903	signif_early
53	PSMA4	NK	SK	5.792689487332164e-13	7.047842680262495e-11	1.8024747371673584	signif_early
54	HMGA1	NK	SK	2.372008082435721e-13	3.064947032719366e-11	1.798858642578125	signif_early
55	IER3IP1	NK	SK	6.462537998001453e-06	0.00020191342946520563	1.7735615968704224	signif_early
56	LACTB	NK	SK	2.904510055154904e-05	0.0007546972073943808	1.7711799144744873	signif_early
57	NEDD8	NK	SK	2.1335824236209078e-13	2.7893034218137328e-11	1.7650411128997805	signif_early
58	POLR2J3-1	NK	SK	1.75423592647874e-05	0.0004833137444712542	1.7641371488571167	signif_early
59	RBM7	NK	SK	6.079258280369385e-07	2.45951739432857e-05	1.746058225631714	signif_early
60	NMT1	NK	SK	8.900481570808904e-07	3.494880496184411e-05	1.7321351766586304	signif_early
61	COMMD7	NK	SK	2.8849683641707863e-06	0.00010007928236874244	1.7211525440216064	signif_early
62	ARPC4	NK	SK	6.20128071050773e-09	3.772483486244456e-07	1.7194641828536987	signif_early
63	EIF3J	NK	SK	1.1723484817944786e-10	1.0204329330961495e-08	1.7180135250091553	signif_early
64	LYRM4	NK	SK	4.667259871314077e-06	0.0001526913074877305	1.704620122909546	signif_early
65	EIF2S2	NK	SK	2.4042173201447892e-11	2.392519188109458e-09	1.6791117191314695	signif_early
66	H2AFY	NK	SK	3.7891267225398703e-10	2.930814792327416e-08	1.6667227745056152	signif_early
67	YWHAE	NK	SK	2.4461095497041218e-11	2.4269629184073306e-09	1.6651597023010254	signif_early
68	MED6	NK	SK	1.924113900811674e-05	0.0005275015222973582	1.6506853103637695	signif_early
69	ICAM1	NK	SK	4.285565941059145e-11	4.129130398181756e-09	1.6464709043502808	signif_early
70	CHURC1	NK	SK	4.2241536550528667e-08	2.193467451689991e-06	1.6433786153793335	signif_early
71	ESD	NK	SK	4.708646234683934e-07	1.9307766239318367e-05	1.6260682344436646	signif_early
72	ABCE1	NK	SK	9.599733837530817e-06	0.0002849066381648686	1.6188830137252808	signif_early
73	SNRPD1	NK	SK	2.540596594004432e-10	2.045793928848448e-08	1.6018377542495728	signif_early
74	NUCKS1	NK	SK	8.893483113700828e-09	5.228960256815601e-07	1.5961726903915403	signif_early
75	MRPS33	NK	SK	3.251764925409873e-07	1.3951619989496646e-05	1.58636736869812	signif_early
76	PSMB7	NK	SK	7.129387252657855e-10	5.2698976239879135e-08	1.5843743085861206	signif_early
77	CXCR4	NK	SK	8.793728054581358e-16	1.6019481538556219e-13	1.5689555406570437	signif_early
78	DUSP4	NK	SK	5.695102799716121e-06	0.00017961933967278746	1.567362666130066	signif_early
79	NDUFB1	NK	SK	6.09676576551725e-13	7.390832011819949e-11	1.5630292892456057	signif_early
80	DNPH1	NK	SK	9.605995179449631e-06	0.0002849066381648686	1.5379348993301392	signif_early
81	SKIL	NK	SK	3.290027494329743e-08	1.727238528794814e-06	1.5299571752548218	signif_early
82	SRSF6	NK	SK	1.5052998259081244e-07	6.912146046322197e-06	1.5288277864456177	signif_early
83	B3GNT7	NK	SK	7.940968603380382e-07	3.136588511029524e-05	1.524698257446289	signif_early
84	VAMP2	NK	SK	2.5616226399903988e-09	1.6777370127575619e-07	1.5125046968460083	signif_early
85	ITM2A	NK	SK	6.295883329302011e-09	3.8091808085107284e-07	1.5074821710586548	signif_early
86	CTSD	NK	SK	1.625917819417446e-07	7.404811795890628e-06	1.5073920488357544	signif_early
87	CNPY2	NK	SK	3.7384921694029326e-05	0.0009581282264871174	1.5067459344863892	signif_early
88	ARL6IP1	NK	SK	6.999318241051255e-08	3.436469399144708e-06	1.497976541519165	signif_early
89	GZMK	NK	SK	4.4950038189709157e-10	3.468748664653552e-08	1.494225025177002	signif_early
90	COMMD10	NK	SK	9.509482651773843e-06	0.0002828825842900957	1.492743968963623	signif_early
91	CTNNB1	NK	SK	1.9918102708051136e-06	7.13222115980989e-05	1.4751251935958862	signif_early
92	ATOX1	NK	SK	1.2130370880810148e-08	7.00849521756617e-07	1.4698839187622068	signif_early
93	SYPL1	NK	SK	2.362214901841093e-05	0.0006356577818155457	1.4523279666900637	signif_early
94	DYNC1I2	NK	SK	2.8943827150265423e-05	0.0007526523913482047	1.451917052268982	signif_early
95	PFDN4	NK	SK	6.920269456281038e-09	4.134426933047329e-07	1.4497555494308472	signif_early
96	NFKB1	NK	SK	2.83517651134193e-06	9.87630923287418e-05	1.445708990097046	signif_early
97	RAB1A	NK	SK	1.1628539823753352e-07	5.5065430696657035e-06	1.4342095851898191	signif_early
98	DDT	NK	SK	1.6446370329951984e-10	1.4149433023973774e-08	1.4286915063858032	signif_early
99	EXOSC7	NK	SK	5.451818952449397e-06	0.00017292796233853998	1.4195225238800049	signif_early
100	ENO1	NK	SK	2.2268604210667674e-12	2.5080015492264473e-10	1.417585015296936	signif_early
101	NDUFS4	NK	SK	6.755388529400755e-07	2.6906139474866545e-05	1.4048218727111816	signif_early
102	REL	NK	SK	7.227349243592708e-15	1.1868873977027101e-12	1.399952411651611	signif_early
103	KDSR	NK	SK	6.915118309263378e-06	0.00021585140362913226	1.3988438844680786	signif_early
104	UQCRH	NK	SK	1.2466769865862087e-17	3.172555015406446e-15	1.3933628797531128	signif_early
105	MRPL42	NK	SK	5.712400698913835e-06	0.00017976727845031448	1.3847676515579224	signif_early
106	DMAC1	NK	SK	1.2267661865645235e-06	4.6368145534582236e-05	1.379246950149536	signif_early
107	RBX1	NK	SK	2.5420579238679413e-08	1.3712716020709636e-06	1.376693606376648	signif_early
108	SNRPN	NK	SK	5.348193576654264e-06	0.00017028913969906705	1.3649026155471802	signif_early
109	DDX21	NK	SK	7.043824786236076e-07	2.7954760345089533e-05	1.3645056486129759	signif_early
110	IFI16	NK	SK	1.0592286645369573e-11	1.103484562177142e-09	1.3527522087097168	signif_early
111	MINOS1	NK	SK	3.0320768813916774e-06	0.00010324856689985122	1.3302768468856812	signif_early
112	METAP2	NK	SK	8.07517372428254e-07	3.1858232715551127e-05	1.3250668048858645	signif_early
113	CD52	NK	SK	5.1035663274888466e-08	2.562313112341803e-06	1.3163367509841921	signif_early
114	DCTN6	NK	SK	3.832335980292832e-05	0.0009804956605911138	1.3154672384262085	signif_early
115	NOB1	NK	SK	2.7948984921921904e-05	0.0007279182112047739	1.31329345703125	signif_early
116	SET	NK	SK	2.259091786643864e-08	1.2245746811601058e-06	1.3054918050765991	signif_early
117	PRDX2	NK	SK	3.2865484893892877e-06	0.00011000368171764124	1.290526270866394	signif_early
118	ZFAS1	NK	SK	5.0743970802623037e-14	7.355007628900193e-12	1.2900598049163818	signif_early
119	NAA10	NK	SK	3.8776042283304404e-05	0.0009897985617140267	1.2874963283538818	signif_early
120	ACAA2	NK	SK	1.1245489653280418e-05	0.0003274156232064709	1.277233600616455	signif_early
121	RBM3	NK	SK	4.01915833744673e-09	2.532829517872621e-07	1.2750486135482788	signif_early
122	CBX3	NK	SK	3.7371264232271134e-08	1.952736419610066e-06	1.274319052696228	signif_early
123	CCT8	NK	SK	3.1694033075302284e-07	1.3668615532100286e-05	1.2723973989486694	signif_early
124	FABP5	NK	SK	7.291411754160582e-06	0.000226747941836242	1.2677435874938965	signif_early
125	ATF4	NK	SK	4.071100732664157e-07	1.6799494219953837e-05	1.265447020530701	signif_early
126	LSM5	NK	SK	3.426756816998015e-06	0.00011412366833992288	1.256717085838318	signif_early
127	EIF5B	NK	SK	8.329615877946057e-06	0.0002535930634914043	1.251670479774475	signif_early
128	NEAT1	NK	SK	1.2348238111559178e-07	5.830782066927033e-06	1.2477068901062012	signif_early
129	PTPN7	NK	SK	3.446901147427695e-07	1.4769838502801676e-05	1.2459360361099243	signif_early
130	THUMPD3-AS1	NK	SK	3.6070434607645485e-06	0.00011964975905622664	1.244717717170715	signif_early
131	RSL1D1	NK	SK	4.531255290952918e-08	2.3383662172522825e-06	1.2417922019958496	signif_early
132	MZT2A	NK	SK	6.204361226255706e-06	0.00019421107061003422	1.2411808967590332	signif_early
133	BIRC3	NK	SK	2.2216073604037838e-05	0.0006021278420632598	1.236717939376831	signif_early
134	SEC61G	NK	SK	2.4559095668971207e-10	1.987200418243916e-08	1.2344212532043457	signif_early
135	AIMP1	NK	SK	2.3662936294000425e-05	0.0006356577818155457	1.2283505201339722	signif_early
136	PIP4K2A	NK	SK	2.687240841704945e-05	0.0007015234764284867	1.2184768915176392	signif_early
137	ZFAND6	NK	SK	7.063707340135631e-06	0.0002202832662283457	1.2159332036972046	signif_early
138	SRSF5	NK	SK	4.1337789519451504e-11	3.994428664376681e-09	1.213836431503296	signif_early
139	GPR65	NK	SK	8.618701943032876e-10	6.205651548053713e-08	1.2131898403167725	signif_early
140	ATP5ME	NK	SK	1.2548896540985237e-12	1.457639595772909e-10	1.209249496459961	signif_early
141	UQCR11	NK	SK	6.421722221567066e-10	4.7679499710552616e-08	1.209197759628296	signif_early
142	KDM6B	NK	SK	1.611212188397594e-06	6.0148914585230236e-05	1.208282232284546	signif_early
143	CKLF	NK	SK	1.0099229727593606e-05	0.00029794515170689215	1.2056047916412354	signif_early
144	FAM133B	NK	SK	8.840896590581807e-06	0.00026433091447553865	1.2051823139190674	signif_early
145	TIMM13	NK	SK	2.6740852315269954e-06	9.373920017183537e-05	1.202392339706421	signif_early
146	IDH3B	NK	SK	3.8614377131605154e-05	0.0009871836583100618	1.1967383623123171	signif_early
147	TBCA	NK	SK	2.0421581732918503e-08	1.1178887852714355e-06	1.1865650415420532	signif_early
148	HDAC1	NK	SK	7.2093755861406694e-06	0.00022440611943526747	1.1864584684371948	signif_early
149	PSMB2	NK	SK	2.2404431952211957e-06	7.962649765361301e-05	1.1724892854690552	signif_early
150	POMP	NK	SK	3.323973892869953e-09	2.1433523726616174e-07	1.1679410934448242	signif_early
151	ERH	NK	SK	5.571236267151561e-07	2.270517156944152e-05	1.1635509729385376	signif_early
152	DHRS3	NK	SK	1.1064541115180209e-05	0.0003235601817164584	1.1604944467544556	signif_early
153	NOP53	NK	SK	8.32593922978659e-09	4.921309150769424e-07	1.1533761024475098	signif_early
154	PTRHD1	NK	SK	1.0644583584891383e-05	0.00031320254454503444	1.138068437576294	signif_early
155	RANBP1	NK	SK	3.778231500793542e-05	0.0009673955725188504	1.1377623081207275	signif_early
156	THOC7	NK	SK	2.0565460419050254e-05	0.0005596659216243905	1.1347743272781372	signif_early
157	CD83	NK	SK	1.9586403132533772e-05	0.0005356455465375541	1.1237283945083618	signif_early
158	NDUFB5	NK	SK	1.9520714066245802e-05	0.0005342873931251528	1.1175014972686768	signif_early
159	CD63	NK	SK	7.283015876426334e-08	3.5704985334180108e-06	1.1167829036712646	signif_early
160	PRMT1	NK	SK	1.5988197028080276e-05	0.0004426898042567377	1.108824610710144	signif_early
161	TNRC6B	NK	SK	3.2619156633067465e-05	0.0008436189485466022	1.108754277229309	signif_early
162	PSMD4	NK	SK	3.407320493361997e-05	0.0008790172684504045	1.1068123579025269	signif_early
163	GSTP1	NK	SK	2.636825276784156e-10	2.113073179138303e-08	1.1046795845031738	signif_early
164	CD44	NK	SK	2.1894100724948884e-13	2.8511079526078946e-11	1.0989186763763428	signif_early
165	NFKBID	NK	SK	2.3377236006275635e-05	0.000631545313404547	1.0907585620880127	signif_early
166	SELENOH	NK	SK	1.969614449928144e-06	7.075542771255877e-05	1.0760567188262942	signif_early
167	SSBP1	NK	SK	1.3351352378328136e-05	0.00038469665880408384	1.0754609107971191	signif_early
168	CAPZA1	NK	SK	7.76067716185891e-06	0.0002395534208748986	1.0748758316040041	signif_early
169	UBE2L3	NK	SK	5.473187440832826e-06	0.000173276020622074	1.0742721557617188	signif_early
170	COX6B1	NK	SK	1.835459577128468e-13	2.447548636909269e-11	1.0714136362075806	signif_early
171	DDX18	NK	SK	3.6923181807001297e-05	0.0009477131854602432	1.0698751211166382	signif_early
172	COX17	NK	SK	1.152285842815462e-05	0.0003351985439959778	1.0628583431243896	signif_early
173	ARPC1B	NK	SK	1.8346451020336137e-05	0.0005042173434995432	1.0613082647323608	signif_early
174	COPE	NK	SK	2.7459859659060642e-06	9.600310924887172e-05	1.0483450889587402	signif_early
175	LDHB	NK	SK	2.2574427054609637e-07	1.003418232959362e-05	1.0479189157485962	signif_early
176	ARF6	NK	SK	4.876631087250299e-06	0.00015877704041042243	1.0476917028427124	signif_early
177	FKBP1A	NK	SK	4.658301785117832e-06	0.0001525479436252192	1.0404245853424072	signif_early
178	SNRPB2	NK	SK	3.0588008568946705e-06	0.00010373473465544009	1.0256773233413696	signif_early
179	CDC42	NK	SK	6.438119363222196e-07	2.5796584761026237e-05	1.0213664770126345	signif_early
180	POLR2L	NK	SK	5.026026118010949e-07	2.05334108696239e-05	1.0090864896774292	signif_early
181	EIF3D	NK	SK	7.871962952652021e-06	0.0002427637640634232	1.00481116771698	signif_early
182	CA2	NK	LI	1.3323306720198702e-12	8.760534045981544e-11	2.86761736869812	signif_early
183	ZFAND2A	NK	LI	2.161780301743152e-16	2.1448592237860547e-14	2.573697566986084	signif_early
184	SLC5A3	NK	LI	2.0217226352043492e-16	2.0118855967106682e-14	2.5513010025024414	signif_early
185	CCR7	NK	LI	7.981511026110068e-06	0.00018187261317664482	2.502604484558105	signif_early
186	IGFBP4	NK	LI	7.787632535627e-06	0.00017757613258563427	2.4490966796875	signif_early
187	BAG3	NK	LI	9.831346783848794e-09	3.7889896847765003e-07	2.3218493461608887	signif_early
188	CD52	NK	LI	7.2396083272738e-19	9.211710794134608e-17	2.318245887756348	signif_early
189	DNAJA4	NK	LI	6.6923136332953875e-12	4.056393810784879e-10	2.3001537322998047	signif_early
190	AC020916.1	NK	LI	2.3397695647686704e-13	1.6702547747471768e-11	2.273355722427368	signif_early
191	SERPINH1	NK	LI	2.4608190698349362e-08	8.821110250654544e-07	2.2304329872131348	signif_early
192	HSPH1	NK	LI	9.895972572462196e-22	1.5937296504742619e-19	2.2284600734710693	signif_early
193	KLF2	NK	LI	4.083167293082688e-10	1.880118066982011e-08	2.1606700420379643	signif_early
194	CXCL3	NK	LI	1.6115047493616435e-05	0.00033787882911615784	2.1383373737335205	signif_early
195	AIF1	NK	LI	1.547795914832318e-14	1.2740462324139504e-12	2.1375503540039062	signif_early
196	CST3	NK	LI	7.023224511334801e-08	2.346024404151986e-06	1.994865894317627	signif_early
197	HSPD1	NK	LI	1.75467845369785e-23	3.523838289814773e-21	1.958304524421692	signif_early
198	HSPA1B	NK	LI	2.3787550026786966e-16	2.3374700566785758e-14	1.9582778215408323	signif_early
199	MRPL18	NK	LI	1.018145065654479e-13	7.64457253462238e-12	1.9444385766983032	signif_early
200	HSPA1A	NK	LI	3.0168023540457574e-10	1.4184928078536448e-08	1.9091651439666748	signif_early
201	DNAJB1	NK	LI	1.485493255600871e-22	2.691406992498166e-20	1.85223400592804	signif_early
202	FTL	NK	LI	5.253526981970021e-27	1.4717380588061734e-24	1.834504246711731	signif_early
203	HSPE1	NK	LI	7.831829529050123e-25	1.8131229236801663e-22	1.8288397789001465	signif_early
204	SNHG25	NK	LI	1.0824311214167787e-06	2.989644266335638e-05	1.82244610786438	signif_early
205	KDSR	NK	LI	1.7334148731287014e-09	7.263689732767054e-08	1.8211045265197756	signif_early
206	RHOB	NK	LI	1.0559587057393686e-09	4.5422574675139786e-08	1.8197449445724487	signif_early
207	PAICS	NK	LI	1.2098134882010665e-05	0.00026551383973771533	1.7952724695205688	signif_early
208	MEF2C	NK	LI	3.1829402764969393e-08	1.1288263829529623e-06	1.7602702379226685	signif_early
209	TIFA	NK	LI	1.0893099872247777e-08	4.1644870463431673e-07	1.7516475915908811	signif_early
210	FABP5	NK	LI	2.544877863171181e-09	1.0463113083080963e-07	1.7507277727127075	signif_early
211	C1QBP	NK	LI	1.1051259197747522e-13	8.205252291209557e-12	1.7372514009475708	signif_early
212	NAP1L1	NK	LI	1.717648048975495e-20	2.466145896812021e-18	1.7328730821609497	signif_early
213	HMGA1	NK	LI	1.9242911454956089e-13	1.3795719122018731e-11	1.7024142742156982	signif_early
214	PRDX1	NK	LI	7.864793846262467e-10	3.4681036038737017e-08	1.6968786716461182	signif_early
215	HSPA6	NK	LI	3.1867897191589625e-06	7.894887687953055e-05	1.6358442306518557	signif_early
216	ATF3	NK	LI	3.0916963893208187e-06	7.776168282353878e-05	1.5987082719802856	signif_early
217	CD83	NK	LI	2.2673368889225768e-07	6.9917242122125016e-06	1.5917021036148071	signif_early
218	NME1	NK	LI	6.134789927848525e-06	0.00014065714705961918	1.5796959400177002	signif_early
219	FOSB	NK	LI	8.385857902629768e-10	3.6784124328943234e-08	1.5769941806793213	signif_early
220	C6orf48	NK	LI	2.909199711952928e-12	1.8722778146211338e-10	1.5733007192611694	signif_early
221	KLF6	NK	LI	2.3824029632497288e-11	1.328129892740071e-09	1.5635874271392822	signif_early
222	TP53	NK	LI	5.272675137834252e-06	0.00012404740371911108	1.5556355714797974	signif_early
223	E2F4	NK	LI	2.7348137341530546e-05	0.0005378789702387044	1.5547006130218506	signif_early
224	LYRM4	NK	LI	1.806104685252964e-06	4.774790792409046e-05	1.5223352909088137	signif_early
225	QARS	NK	LI	2.6595448511913902e-08	9.523227358127537e-07	1.5104752779006958	signif_early
226	CEBPD	NK	LI	8.826886871554512e-07	2.4542279202419752e-05	1.4858052730560305	signif_early
227	LST1	NK	LI	4.150612329196024e-06	9.968945476830536e-05	1.4831938743591309	signif_early
228	RPS17	NK	LI	2.9488922254304257e-11	1.603706690361731e-09	1.4730272293090818	signif_early
229	RPS20	NK	LI	5.822130514790475e-30	2.23094672381115e-27	1.4679653644561768	signif_early
230	DUSP1	NK	LI	5.596129946055209e-10	2.507502473274764e-08	1.4644302129745483	signif_early
231	RPS10	NK	LI	1.0974482830314243e-10	5.58559288723948e-09	1.4630756378173828	signif_early
232	DNAJB4	NK	LI	3.266070473062577e-08	1.150961853704938e-06	1.452231526374817	signif_early
233	NOP53	NK	LI	3.067061981232275e-23	5.842665443905162e-21	1.433280348777771	signif_early
234	SNHG8	NK	LI	5.061128249029157e-10	2.311271677231301e-08	1.4119943380355835	signif_early
235	NAA10	NK	LI	5.788741217097182e-07	1.6708161554490804e-05	1.4110864400863647	signif_early
236	TPST2	NK	LI	1.762532633910218e-10	8.61547660068401e-09	1.4107906818389893	signif_early
237	EIF2S3	NK	LI	1.9353954288100555e-09	8.054965968819077e-08	1.4096460342407229	signif_early
238	EIF3E	NK	LI	3.0904121518493237e-27	9.117262823557602e-25	1.402877688407898	signif_early
239	VSIR	NK	LI	5.423063078377104e-08	1.8410249882266548e-06	1.391148805618286	signif_early
240	MRPL23	NK	LI	4.2102128702902446e-05	0.0008011179592286867	1.3792399168014526	signif_early
241	CACYBP	NK	LI	1.8494036129926702e-15	1.6753687023461047e-13	1.3663105964660645	signif_early
242	NDUFA11	NK	LI	1.1609023777063292e-08	4.3779414666963694e-07	1.3636443614959717	signif_early
243	MZT2B	NK	LI	1.7179447483228824e-08	6.349348567055425e-07	1.3568446636199951	signif_early
244	SNRPE	NK	LI	2.925532620519862e-09	1.190823943470948e-07	1.3491514921188354	signif_early
245	RSL1D1	NK	LI	3.601803159929977e-09	1.4589709835065082e-07	1.348832607269287	signif_early
246	ZFAS1	NK	LI	1.472670918555334e-13	1.0909873424862038e-11	1.331609845161438	signif_early
247	JAGN1	NK	LI	2.727711636267239e-05	0.0005370703564652581	1.297780990600586	signif_early
248	RPL36A	NK	LI	1.0558617715359063e-16	1.0931448409221276e-14	1.2950865030288696	signif_early
249	RIPOR2	NK	LI	3.5330699304857214e-06	8.534924077724821e-05	1.2922635078430176	signif_early
250	FOS	NK	LI	8.998412079559133e-08	2.912510869860482e-06	1.2821803092956543	signif_early
251	MRPS6	NK	LI	2.7199283711599865e-09	1.1098439670668356e-07	1.2798186540603638	signif_early
252	CTSD	NK	LI	6.441287793294402e-08	2.155955935392123e-06	1.2785184383392334	signif_early
253	PPA1	NK	LI	4.4212426610270005e-07	1.2827760364722118e-05	1.2748404741287231	signif_early
254	DEDD2	NK	LI	3.5209920564579833e-06	8.511915314440885e-05	1.267980694770813	signif_early
255	DNAJA1	NK	LI	3.344457978789918e-11	1.815866378484031e-09	1.265551209449768	signif_early
256	PSMA2	NK	LI	2.324340015514604e-06	5.937664605150219e-05	1.264720439910889	signif_early
257	IER5	NK	LI	2.2636037927442106e-05	0.0004666775487861085	1.2582825422286987	signif_early
258	NFKBIA	NK	LI	2.2003967989067732e-10	1.0390173949738684e-08	1.2510181665420532	signif_early
259	MT1X	NK	LI	5.0075462982533195e-05	0.0009331278420618832	1.2421530485153198	signif_early
260	RBM3	NK	LI	1.909886623554323e-10	9.294874506486196e-09	1.2404978275299072	signif_early
261	ATOX1	NK	LI	1.1365308186360722e-06	3.0954679657574126e-05	1.2313512563705444	signif_early
262	TGFBR3	NK	LI	2.0896825511544325e-07	6.46831450397728e-06	1.2231787443161009	signif_early
263	SOD1	NK	LI	2.828237411410052e-12	1.8236934348970385e-10	1.2218540906906128	signif_early
264	LDHB	NK	LI	2.0790022941827328e-11	1.1667962875617807e-09	1.2179402112960815	signif_early
265	PREX1	NK	LI	3.756817440854001e-05	0.000730268355835276	1.202934503555298	signif_early
266	CCM2	NK	LI	4.64096001960378e-05	0.0008677267760714032	1.180532455444336	signif_early
267	ARPC4	NK	LI	1.5344191738671263e-06	4.102079550858733e-05	1.1424039602279663	signif_early
268	SNRPF	NK	LI	5.6002917753144075e-08	1.8896450092475346e-06	1.1385225057601929	signif_early
269	S100A4	NK	LI	2.3868932579224343e-07	7.286800415692325e-06	1.1310012340545654	signif_early
270	ATP5PO	NK	LI	5.8487955654885454e-06	0.00013456266236486656	1.130420207977295	signif_early
271	UFC1	NK	LI	3.85866583577603e-08	1.3498042284078227e-06	1.125758171081543	signif_early
272	PTP4A2	NK	LI	1.3810433807420031e-05	0.0003015051943929022	1.12092387676239	signif_early
273	RAB5C	NK	LI	2.1016352978669338e-05	0.00043625290115186785	1.1183772087097168	signif_early
274	MYO1F	NK	LI	1.0798729185342053e-08	4.142660930399861e-07	1.1049381494522097	signif_early
275	APEX1	NK	LI	1.0914971327296757e-05	0.00024049728958234766	1.098603367805481	signif_early
276	CSNK2B	NK	LI	1.2367464891014552e-05	0.0002710678350241631	1.0960220098495483	signif_early
277	UBE2E3	NK	LI	2.1863368817508906e-05	0.0004529888914041604	1.095428466796875	signif_early
278	TIMM13	NK	LI	1.1449840785548875e-05	0.000252115813915352	1.0732845067977903	signif_early
279	NDUFB8	NK	LI	1.6615598982582825e-05	0.00034728164469113713	1.0687105655670166	signif_early
280	DDT	NK	LI	2.205777312645724e-06	5.643438086851152e-05	1.068301796913147	signif_early
281	PHB	NK	LI	3.909316563665212e-06	9.409739081798352e-05	1.0681296586990356	signif_early
282	EIF4A1	NK	LI	7.211655645271213e-06	0.00016466778373041535	1.063227653503418	signif_early
283	EMP3	NK	LI	1.68924317490603e-08	6.257144413538036e-07	1.0539562702178955	signif_early
284	ATP5MPL	NK	LI	1.3246576231634437e-08	4.919215474602208e-07	1.0459332466125488	signif_early
285	XCL2	NK	LI	1.149615644159021e-05	0.00025280169346523275	1.0339678525924685	signif_early
286	EFHD2	NK	LI	1.712310846315421e-05	0.00035744086840085914	1.0324788093566897	signif_early
287	CD48	NK	LI	7.320898631955133e-11	3.757557982573884e-09	1.0271881818771362	signif_early
288	SNX3	NK	LI	4.669291203722098e-06	0.0001118248282029336	1.0218698978424072	signif_early
289	CD44	NK	LI	4.220210454311244e-09	1.6808740252732848e-07	1.0200109481811523	signif_early
290	TIMM8B	NK	LI	3.4304012016216996e-05	0.0006703357846334269	1.009440541267395	signif_early
291	AHSA1	NK	LI	1.4026014476939237e-05	0.0003060112857445833	1.0028687715530396	signif_early
292	ARL6IP4	NK	LI	1.437880995093176e-06	3.8532667792139237e-05	1.0004761219024658	signif_early
293	RTRAF	NK	LI	3.4064886776749834e-06	8.271093448481495e-05	1.0000134706497192	signif_early
294	GZMB	NK	SK	5.409812449785804e-09	7.452351968533444e-07	1.2504078149795532	signif_late
295	MT-ATP8	NK	SK	2.8616939921433894e-06	0.00019390303377252882	1.2046042680740356	signif_late
296	MT-ND4L	NK	SK	2.053949141296904e-11	5.566870123854868e-09	1.1058264970779421	signif_late
297	RPS4Y1	NK	LI	4.00180893033617e-143	3.3352076077654224e-139	2.061270475387573	signif_late
298	AC027290.1	NK	LI	2.4307829179374747e-06	3.617634381039358e-05	1.9460160732269287	signif_late
299	DNAJB1	NK	LI	1.312626524639996e-157	2.187951522596178e-153	1.834420084953308	signif_late
300	ZFY	NK	LI	1.0281278709848928e-16	4.619231648924983e-15	1.7411593198776243	signif_late
301	PIK3R1	NK	LI	3.3423515113659724e-168	1.1142397233440742e-163	1.6973619461059568	signif_late
302	HSPA1B	NK	LI	2.567995412814055e-103	8.560926307698217e-100	1.6737949848175049	signif_late
303	CD200R1	NK	LI	2.8393630291140288e-06	4.169861026501074e-05	1.6489485502243042	signif_late
304	AC021752.1	NK	LI	1.206641285853373e-06	1.8876490167289482e-05	1.641257405281067	signif_late
305	DDX3Y	NK	LI	5.298839267513699e-34	8.254551619677767e-32	1.592184066772461	signif_late
306	EIF1AY	NK	LI	6.740026929264843e-35	1.0907392123344758e-32	1.487192988395691	signif_late
307	TTTY15	NK	LI	2.510432775018879e-13	8.479260123688387e-12	1.4869070053100586	signif_late
308	LAYN	NK	LI	1.865732661362227e-09	4.295437136176281e-08	1.4229182004928589	signif_late
309	DKK3	NK	LI	5.1718359136275953e-08	9.812947857291015e-07	1.4119800329208374	signif_late
310	SYTL3	NK	LI	8.043949972711399e-115	3.830873717718284e-111	1.4003878831863403	signif_late
311	CCL4L2	NK	LI	1.530438487423206e-74	1.9623164559702847e-71	1.3903608322143557	signif_late
312	USP9Y	NK	LI	3.7311803914067085e-06	5.3940312536134195e-05	1.382714033126831	signif_late
313	HSPA1A	NK	LI	1.6394603751502367e-57	9.263506868878548e-55	1.3256638050079346	signif_late
314	UTY	NK	LI	4.197286255102236e-14	1.5444252967587554e-12	1.2700234651565552	signif_late
315	KDM5D	NK	LI	1.3962844098400227e-09	3.2596591996384334e-08	1.266792893409729	signif_late
316	HSPH1	NK	LI	5.604798889367091e-80	8.897484789277653e-77	1.2626959085464478	signif_late
317	AKAP12	NK	LI	1.8561617893444904e-14	7.079961735855524e-13	1.2382546663284302	signif_late
318	LMNB1	NK	LI	9.233135577863791e-54	4.4609426196992055e-51	1.2326579093933103	signif_late
319	ACTRT3	NK	LI	1.0993299713458071e-13	3.849617988944871e-12	1.2295001745224	signif_late
320	DUSP1	NK	LI	2.5466707085888125e-68	2.4970106297713307e-65	1.2266669273376465	signif_late
321	PNRC1	NK	LI	5.1267646267374136e-95	1.4242579363462095e-91	1.2072606086730957	signif_late
322	CEMIP2	NK	LI	5.371013706236736e-78	8.138794723855185e-75	1.172203540802002	signif_late
323	AC044849.1	NK	LI	3.3241198831166483e-07	5.665449107538839e-06	1.1660666465759275	signif_late
324	CDKN2C	NK	LI	3.3879104881557637e-48	1.1888712836173545e-45	1.1620137691497805	signif_late
325	CREM	NK	LI	4.3932815162367114e-73	5.2306723538136866e-70	1.1598758697509766	signif_late
326	CLEC2B	NK	LI	1.4715852294981437e-105	5.450915199531068e-102	1.1592186689376829	signif_late
327	RBFOX1	NK	LI	8.465727073599829e-05	0.0009563603641226619	1.1547855138778689	signif_late
328	AOAH	NK	LI	8.49022002587512e-92	2.021703321447135e-88	1.1492376327514648	signif_late
329	HSPA6	NK	LI	3.2703032264997283e-40	7.22000653389546e-38	1.143579363822937	signif_late
330	SLA2	NK	LI	1.3379850614920446e-71	1.4868135998320097e-68	1.1361377239227295	signif_late
331	MICAL2	NK	LI	1.811749551406079e-48	6.4944403005617694e-46	1.135938048362732	signif_late
332	ITGA4	NK	LI	7.50657490067754e-70	7.820208983246473e-67	1.1300742626190186	signif_late
333	ILDR2	NK	LI	2.478755700418901e-07	4.307249205748804e-06	1.112605333328247	signif_late
334	RBKS	NK	LI	2.116107401245449e-21	1.3437080463870391e-19	1.0992112159729004	signif_late
335	CPEB3	NK	LI	1.851442614773165e-05	0.00023803140165327042	1.0877737998962402	signif_late
336	CNOT6L	NK	LI	8.521107797348956e-66	6.928491966834685e-63	1.0847580432891846	signif_late
337	TIGIT	NK	LI	1.304371308493406e-62	9.251877938562696e-60	1.0716567039489746	signif_late
338	GZMB	NK	LI	1.899299718331347e-61	1.317376316734042e-58	1.0701862573623655	signif_late
339	IL10	NK	LI	3.213904778456065e-06	4.6827772552180876e-05	1.0666773319244385	signif_late
340	RORB	NK	LI	8.766720682130243e-05	0.0009870184646409183	1.0610294342041016	signif_late
341	RGS2	NK	LI	1.6306975162332178e-47	5.662766989444457e-45	1.036219596862793	signif_late
342	MYBL1	NK	LI	4.401054081536785e-43	1.1031424053849008e-40	1.0251337289810178	signif_late
343	DNAJB4	NK	LI	3.8219907801059854e-50	1.5538256906877225e-47	1.0200680494308472	signif_late
